# B Lymphocyte Protein Factories produced by Hematopoietic Stem Cell Gene Editing

**DOI:** 10.64898/2026.01.16.699998

**Authors:** Harald Hartweger, Chiara Ruprecht, Kai-Hui Yao, Philippe Laffont, Gabriella Lima Dos Reis, Pengcheng Zhou, Thomas Hägglöf, Laurine Binet, Maximilian Loewe, Jun P. Hong, Tianli Xiao, Esen Sefik, Brianna Hernandez, Anna Gazumyan, Mila Jankovic, Michael S. Seaman, Giulia Costa, Sean A. Nelson, Jordan Clark, Sachie Kanatani, Patrick C. Wilson, Florian Krammer, Elena A. Levashina, Jean-Philippe Julien, Hedda Wardemann, Photini Sinnis, Leonidas Stamatatos, Richard A. Flavell, Michel C. Nussenzweig

## Abstract

Long-term *in vivo* production of therapeutic proteins and development of vaccines that elicit protective levels of broadly neutralizing antibodies (bNAbs) against major pathogens face challenges. Here we report on an alternative gene-editing approach using small numbers of hematopoietic stem and progenitor cells (HSPCs) to direct long-term, high-level expression of antibodies or cargo proteins. Edited B lymphocyte offspring can be activated by cognate antigen to undergo clonal expansion and develop into specific antibody or cargo protein-synthesizing plasma cells. These cells produce long-lasting, therapeutic levels of serum antibody against HIV-1 or malaria and an anti-influenza virus bNAb that mediated universal protection from heterologous lethal challenge. Our data provide a paradigm for cell therapy approaches to prevent or treat disease using self-amplifying B cell protein factories.
