## Supplementary material for "B Lymphocyte Protein Factories produced by Hematopoietic Stem Cell Gene Editing": Data S1

### Sheet:  Table S1
Data S1: 3BNC117 titers of Figure 1E
Experiment ID		Sca1	2kit	2kit	Sca2	Sca2	Sca2	Sca3	Sca3	Sca3	Sca3	Sca3	Sca3	Sca3	Sca3	Sca4	Sca5	Sca5	Sca5	Sca1	Sca1	Sca1	2kit	2kit	2kit	Sca4	Sca4	Sca4	Sca5	Sca5	Sca5	Sca5	Sca5	Sca5
Donor HSPC purification		Sca1+	CD117+	CD117+	Sca1+	Sca1+	Sca1+	Sca1+	Sca1+	Sca1+	Sca1+	Sca1+	Sca1+	Sca1+	Sca1+	Sca1+	Sca1+	Sca1+	Sca1+	Sca1+	Sca1+	Sca1+	CD117+	CD117+	CD117+	Sca1+	Sca1+	Sca1+	Sca1+	Sca1+	Sca1+	not applicable	not applicable	not applicable
Recipient Irradiation (cGy)		2x500	2x500	2x500	1x600	1x600	1x600	2x500	2x500	2x500	2x500	2x500	2x500	2x500	2x500	2x500	2x500	2x500	2x500	2x500	2x500	2x500	2x500	2x500	2x500	2x500	2x500	2x500	2x500	2x500	2x500
Recipient age at transplant (weeks)		12.4286	7.42857	7.42857	16.8571	16.8571	16.8571	17.4286	17.4286	17.4286	17.4286	17.4286	17.4286	17.4286	17.4286	8.28571	9.28571	9.28571	9.28571	12.4286	12.4286	12.4286	7.42857	7.42857	7.42857	8.28571	8.28571	8.28571	9.28571	9.28571	9.28571	not applicable	not applicable	not applicable
Time transplant to prime (weeks)		7.57143	38.5714	38.5714	7.42857	7.42857	7.42857	6.85714	6.85714	6.85714	6.85714	6.85714	6.85714	6.85714	6.85714	8.71429	7.71429	7.71429	7.71429	7.57143	7.57143	7.57143	38.5714	38.5714	38.5714	8.71429	8.71429	8.71429	7.71429	7.71429	7.71429	not applicable	not applicable	not applicable
HSPC edit		3BNC117	3BNC117	3BNC117	3BNC117	3BNC117	3BNC117	3BNC117	3BNC117	3BNC117	3BNC117	3BNC117	3BNC117	3BNC117	3BNC117	3BNC117	3BNC117	3BNC117	3BNC117	B2M-mNeon	B2M-mNeon	B2M-mNeon	RNP only, no AAV	RNP only, no AAV	RNP only, no AAV				3BNC117	3BNC117	3BNC117	none, C57BL/6J	none, C57BL/6J	none, C57BL/6J
TM4 core immunization		+	+	+	+	+	+	+	+	+	+	+	+	+	+	+	+	+	+		+	+	+	+	+							+	+	+
Experimental Group		3BNC117-edited, primed																		controls
	Mouse ID Days post prime	Sca1-8	2kit-5	2kit-10	Sca2-2	Sca2-3	Sca2-5	Sca3-1	Sca3-2	Sca3-4	Sca3-5	Sca3-6	Sca3-12	Sca3-14	Sca3-16	Sca4-15	Sca5-4	Sca5-10	Sca5-15	Sca1-1	Sca1-2	Sca1-3	2kit-2	2kit-7	2kit-12	Sca4-3	Sca4-11	Sca4-16	Sca5-5	Sca5-7	Sca5-17	Sca5-21	Sca5-22	Sca5-25
3BNC117 (µg/mL)	0	0.01807	1.7439	0.065	0.102347	0.081417	0.622893	0.843457	0.151378	0.140373	0.058063	0.069406	1.85223	0.062357	0.057413	0.0167695	0.0416967	0.064908	0.0921374	0.057343	0.019247	0.042858	0.0965	0.092	0.1137	0.121096	0.0812392	0.0375826	0.0812392	0.149345	0.0342479	0.0306784	0.038335	0.0295731
	7				0.523415	0.353244	0.639533	0.449575	0.110124	0.177845	0.185675	0.139306	1.54613	0.215371	0.065825	0.930456	0.242784	0.30233	0.425862							0.117784	0.0637126	0.03443	0.0527509	0.103895	0.0359555	0.02	0.0646139	0.0294285
	8		2.3631	0.1865																			0.0812	0.0783	0.1212
	14		13.135	2.9531	6.75992	5.57313	2.70141	0.947876	0.489653	0.865832	3.84965	0.970142	9.68646	2.51726	4.29353	4.71858	22.3273	1.31991	8.01897				0.0471	0.0457	0.0891	0.0935507	0.0542014	0.0222436	0.112457	0.02	0.0287554	0.0207003	0.0382212	0.0207003
	16	8.10276																		0.026869	0.021571	0.032406
	21				1.67958	1.80765	1.44391	0.683678	0.666203	0.787134	1.59209	1.01313	21.621	1.10398	1.41559	2.8351	24.7683	0.563139	4.44246							0.193006	0.0376254	0.0314667	0.0522813	0.0979102	0.0286282	0.023664	0.0971308	0.0137113
	28		3.2286	0.3826	2.3207	1.59383	2.54584	0.336809	1.68078	0.81211	2.4439	1.15337	13.328	0.291303	0.482381	1.68865		1.22918	3.95964				0.1182	0.1209	0.164	1.73476	0.097829	0.059465	0.050671	0.155617	0.056222	0.043462	0.076666	0.060851
	35	1.02877																		0.111994	0.037124	0.039999
	42				2.30515	1.10359	4.03873	0.2453	6.19551	2.60934	2.96492	1.68947	19.3053	0.13102				0.905471	2.1923										0.052034	0.069194	0.029041	0.031788	0.039291	0.023409
	47				0.94675	0.439944	2.30844	0.188985	4.30516	1.21686	0.930425	0.893637	18.809	0.120374
	51		5.1991	0.1362																			0.0843	0.1066	0.1272
	54				0.80638	0.313394	1.88479	6.70548	4.76298	2.34143	0.850521	0.791282	21.8524	8.10328
	56	2.1128														0.168282		1.08123	1.87098	0.0643	0.0173	0.0237				0.14504	0.06191		0.065721	0.059227	0.044258	0.057389	0.077642	0.03644
	61				0.931542	0.510588	0.792734	4.97034	5.46431	4.19608	0.920282	1.38384	17.6678	7.738
	68				0.166714	0.115679	0.920128		1.99732	1.56248	0.447393	0.659733	19.0841	6.12077
	70															0.136958		0.337409	1.31423							0.112434	0.0850451		0.0325672	0.0384168		0.0462079	0.054492
	71	6.05731																		0.226808	0.083363	0.083363
	72		2.03016	0.140494																			0.104884	0.116968	0.120545
	82					0.136773	0.650435		2.43363	2.36847	0.518948	0.179494	58.8683	13.9715
	84															0.0437528		0.241846	1.31305													0.0366081	0.0362921
	91															0.0514185		0.176598	1.36568													0.0462375	0.06193
	93	5.33109																		0.130332	0.059249	0.090991
	96					0.340008	0.488889		2.37156	2.41676	0.578147	0.306975	15.6756	6.43834
	98															0.0396426		0.11338	1.09515													0.0366737	0.0400974
	100		0.486153	0.0768275																			0.102198	0.0762857	0.103323
	110					0.0428835	0.14439		1.17875	0.516544	0.148836	0.0846669	6.47752	1.72525
	112															0.0597869		0.14363	3.69742													0.0824028	0.0937484
	114	3.90487																		0.094202	0.057404	0.156611
	119		0.313029																				0.0703505	0.0725036	0.165987
	124					0.0793559	0.200322		2.55064	0.675639	0.120427	0.0803304	2.69145	1.81561
	126		0.702624																				0.0538628		0.0817913
	131								2.65042	0.777626	0.64997	0.0757204	6.48397	2.34338
	133		0.821156																				0.0489747		0.078677
	138								1.27318	0.417756	0.117883	0.0450735	2.61841	0.889259
	140		0.461161			0.0793559	0.200322																0.0471709		0.276652
	142	0.955364				0.0912079	0.184556													0.0631419	0.0653641	0.0720586
	152								1.67076	0.546885	0.161831	0.0519177	4.33772	1.33924
	161	0.769097	1.66656			0.0492258	0.115399													0.0698222	0.0675908	0.0828705	0.050973
	168	0.359388				0.0621175	0.162359									0.0920971		4.46731	2.11687	0.0585092	0.0666087	0.058104										0.129023	0.124761
	175	0.388171	1.33049																	0.0605345	0.0536432	0.0532371	0.062448
	182	0.176987																		0.0307125	0.039859	0.0414036
	189		1.51324																				0.0350281
	203	0.239031	0.446661													0.0999496		0.308867	4.45577	0.049445	0.064666	0.051214	0.0458348									0.436193	0.25657
	208					0.256855	0.373864		1.50342	0.510363	0.45073	0.361914	1.72818	0.502862
	210		2.35144																				0.0402099
	217	0.209676	1.19025																	0.038878	0.054766	0.036235	0.0386734
	231	0.175602														0.0325043			0.830842	0.0359534	0.0452514	0.114966	0.0439662									0.0761222	0.0521056
	243					0.182191	0.394632		0.516767	0.465639	0.236308	0.2085	1.17045	0.434202
	245	0.150437																		0.0224346		0.0482394
	252	0.180413																		0.0446305		0.0597178
	259	0.254741																		0.0398704		0.0486011
	271					0.0796525	0.126158		0.186055	0.198636	0.103515	0.0739227	0.297135	0.11992
	273	0.165591																		0.0477322		0.0503248
