## Supplementary material for "B Lymphocyte Protein Factories produced by Hematopoietic Stem Cell Gene Editing": Data S2

### Sheet: Table S2
Data S2: Sera pooling for HIV-1 neutralization assay
Mouse/sample ID	Experiment	HSPC edit	TM4 core immunizations	Number of blood collections pooled	Blood collection (days after prime)
ckit-5	6	3BNC117	prime	6	161+178+189+203+210+217
Sca1-8	1	3BNC117	prime	6	203+217+231+245+252+259
Sca3-12	3	3BNC117	prime	5	54+61+68+82+96
Sca2-4	2	3BNC117	prime + d47 boost	5	54+61+68+82+96
Sca3-8	3	3BNC117	prime + d47 boost	5	54+61+68+82+96
Sca3-20	3	3BNC117	prime + d47 boost	5	54+61+68+82+96
Sca4-9	4	3BNC117	prime + d70 boost	4	84+91+98+112
Sca5-3	5	3BNC117	prime + d70 boost	4	84+91+98+112
Sca5-12	5	3BNC117	prime + d70 boost	4	84+91+98+112
Sca4-18	4	B1-8hi	prime + d70 boost	4	84+91+98+112
Sca3-21	3	none	prime + d47 boost	5	54+61+68+82+96
Sca3-22	3	none	prime + d47 boost	5	54+61+68+82+96
Sca3-24	3	none	prime + d47 boost	5	54+61+68+82+96
Sca3-25	3	none	prime + d47 boost	5	54+61+68+82+96
Sca3-26	3	none	prime + d47 boost	5	54+61+68+82+96
