## Supplementary material for "B Lymphocyte Protein Factories produced by Hematopoietic Stem Cell Gene Editing": Data S3

### Sheet: VJL
Data S3: Somatic hypermutations
Mouse ID	Plate ID	well ID	Mutation location	nt position	original base	mutated base	original aa	mutated aa	AA mutation
3	p3	2	CDRL1	90	C	T	S	S	no
3	p3	3	CDRL1	90	C	G	S	R	yes
3	p3	3	FR3	178	A	G	S	G	yes
3	p3	12	CDRL3	269	A	T	Q	L	yes
3	p3	12	FR4	300	G	T	V	V	no
3	p3	25	FR1	42	A	G	S	S	no
3	p3	25	FR2	214	A	G	T	A	yes
3	p3	30	CDRL1	89	G	C	S	T	yes
3	p3	48	FR2	260	A	T	Y	F	yes
3	p3	54	CDRL3	269	A	T	Q	L	yes
3	p3	55	FR3	205	A	G	T	A	yes
3	p3	55	FR4	287	A	G	T	A	yes
3	p3	57	CDRL1	90	C	G	S	R	yes
3	p3	65	CDRL3	269	A	T	Q	L	yes
3	p3	65	FR4	300	G	T	V	V	no
3	p3	72	CDRL3	269	A	T	Q	L	yes
3	p3	72	FR4	300	G	T	V	V	no
3	p3	91	FR1	21	C	T	S	S	no
3	p4	4	FR1	21	C	T	S	S	no
3	p4	12	FR3	238	C	G	P	A	yes
3	p4	14	FR1	21	C	T	S	S	no
3	p4	18	CDRL3	269	A	T	Q	L	yes
3	p4	18	FR4	300	G	T	V	V	no
3	p4	24	FR2	112	C	G	Q	E	yes
3	p4	31	CDRL1	84	C	A	S	R	yes
3	p4	31	FR3	222	A	G	T	T	no
3	p4	31	FR3	258	C	T	Y	Y	no
3	p4	31	CDRL3	277	A	G	T	A	yes
3	p4	32	FR3	175	C	A	P	T	yes
3	p4	32	FR3	252	T	A	A	A	no
3	p4	44	CDRL3	269	A	T	Q	L	yes
3	p4	44	FR4	300	G	T	V	V	no
3	p4	50	FR1	39	T	C	A	A	no
3	p4	50	FR3	229	A	G	S	G	yes
3	p4	50	FR3	231	C	T	S	G	yes
3	p4	50	CDRL3	277	A	G	T	A	yes
3	p4	50	FR4	292	A	G	T	A	yes
3	p4	51	CDRL1	89	G	C	S	T	yes
3	p4	67	FR2	132	T	A	P	P	no
3	p4	67	CDRL2	153	T	A	A	A	no
3	p4	74	CDRL1	89	G	A	S	N	yes
3	p4	74	FR3	175	C	A	P	T	yes
3	p4	74	FR3	253	A	T	T	S	yes
3	p4	74	FR4	295	A	G	K	E	yes
3	p4	78	CDRL1	89	G	A	S	N	yes
3	p4	78	CDRL2	153	T	C	A	A	no
3	p4	78	FR3	238	C	T	P	S	yes
2	p5	4	FR3	238	C	T	P	S	yes
2	p5	27	CDRL3	277	A	G	T	A	yes
2	p5	30	FR3	175	C	G	P	A	yes
2	p5	48	CDRL3	277	A	G	T	A	yes
2	p5	76	CDRL3	277	A	G	T	A	yes
1	p6	14	FR2	142	A	C	I	L	yes

### Sheet: VDJH
Mouse ID	Plate ID	well ID	Mutation location	nt position	original base	mutated base	original aa	mutated aa	AA mutation
3	p3	30	FR2	129	A	C	P	P	no
3	p3	30	FR3	211	A	G	I	V	no
3	p3	48	FR1	10	C	T	L	L	no
3	p3	48	FR2	111	C	T	N	N	no
3	p3	64	CDRH1	99	T	A	N	K	yes
3	p3	64	FR2	133	C	G	R	G	yes
3	p3	64	CDRH2	160	T	A	Y	N	yes
3	p4	31	CDRH1	78	A	T	G	G	no
3	p4	32	CDRH2	166	A	G	R	G	yes
3	p4	51	FR2	129	A	C	P	P	no
3	p4	51	FR3	211	A	G	I	V	yes
3	p4	52	FR2	111	C	T	N	N	no
3	p4	60	FR3	217	A	C	I	L	yes
3	p4	67	FR3	221	A	G	N	S	yes
3	p4	78	FR2	111	C	T	N	N	no
1	p6	6	FR1	74	G	A	S	N	yes
1	p6	71	FR1	74	G	A	S	N	yes
