## Supplementary material for "B Lymphocyte Protein Factories produced by Hematopoietic Stem Cell Gene Editing": Data S4

### Sheet: Table S3
Data S4: sgRNAs
5' to 3' sgRNA target sequence	Targeted locus
GGAGCCGGCTGAGAGAAGTT	mouse IgHJ4 intron
GTTCAAGAAGCACACGACTG	mouse IgKC exon
AAGACACAGGTTTTCATGTT	mouse IgKJ5 intron
CATGTGATCAAGCATCATGA	mouse B2m
AGGCATCGGAAAATCCACAG	human IGHJ6 intron
GAGACATGTAAGCAGCATCA	human B2M
CCAATCCAGCCAGAAAGTAC	human B2M, nickase second guide
