## Supplementary material for "B Lymphocyte Protein Factories produced by Hematopoietic Stem Cell Gene Editing": Data S5

### Sheet: Table S4
Data S5: ddPCR primers and probes
PCR	Primer name	5' to 3' sequence	Modification	Product size [bp]	Note
A	hh_mus_IgH_SD_Cla1_f1	CCATTCTGAAACGGGATCGATTG	none	483	for detection of mouse IgH antibody gene editing
A	hh_mus_IgH_3hom_p1	TGGCTGGAGGGATAGTTGGGGC	5' 6-FAM/ZEN/3' IBFQ
A	hh_mus_IgH-3UTR-r1	CTTTTGCAGGCTCCACCAGA	none
D	hh_mus_Zeb2_f1	AGGCTTGGCACTAAATGGGT	none	555	genomic reference amplicon for mouse IgH gene editing
D	hh_mus_Zeb2_p1	GTCCAACGGCTCAGCCTGCA	5' HEX/ZEN/3' IBFQ
D	hh_mus_Zeb2_r1	GAAAGGACCTCCAAGCCGTT	none
E	hh_mus_Zeb2_f2	GGTGGGGTTACTGTTGGGAG	none	927	genomic reference amplicon for mouse B2M gene editing
E	hh_mus_Zeb2_p2	TGCAGGGGAATAGGGCCCGG	5' 6-FAM/ZEN/3' IBFQ
E	hh_mus_Zeb2_r2	CCCTTTATGAACGGTGGGCT	none
F	hh_mus_B2M_int1_f1	GGGTAGACTTTGGGGGAAGC	none	904	for detection of mouse B2M-P2A-mNeon gene editing
F	hh_mus_B2M_5hom_p1	TCACGCCACCCACCGGAGAA	5' 6-FAM/ZEN/3' IBFQ
F	hh_P2A_r1	GTTTTCCTCTACGTCCCCGG	none
I	hh_mNeon_f1	AATGGGCATGGACGAACTCT	none	979	for detection of human B2M-P2A-mNeon gene editing
I	hh_hu_B2M_3hom_p1	GGTGTATGGCCCCAGGTATGGC	5' 6-FAM/ZEN/3' IBFQ
I	hh_hu_B2M_int3_r1	CCATTGTGTTACAACTGCCCA	none
J	hh_hu_IgH_SD3hom_f1	TGAAGGGTTTTGCTGCTGGA	none	764	for detection of human IgH antibody gene editing
J	hh_hu_IgH_3hom_p1	AGCCCAGAAACGGTGGCTGC	5' 6-FAM/ZEN/3' IBFQ
J	hh_hu_IgH-3UTR-r1	TGCTTCCAGCTTCGCTCAAT
N	hh_hu_RPP30_f1	TGGCGGTGTTTGCAGATTTG	none	903	genomic reference amplicon for both IgH and B2M gene editing
N	hh_hu_RPP30_p1	AGCCGCTCACCGTGAGTTGC	5' HEX/ZEN/3' IBFQ
N	hh_hu_RPP30_r1	ACAGTCATTTCGCCACGGAT
