## Supplementary material for "B Lymphocyte Protein Factories produced by Hematopoietic Stem Cell Gene Editing": Data S6

### Sheet: Table S5
Data S6: Flow cytometric reagents
*n/a not available or not applicable
Reagent	Target species	Antibody clone/peptide sequence	Company / Source	Cat.#
CD16/32	mouse	2.4G2	BD	553142
B220-APCeF780	mouse/human	RB6-8C5	Thermo Fisher	47-0452-82
B220-BUV805	mouse/human	RA3-6B2	BD	748867
B220-BV605	mouse/human	RA3-6B2	BioLegend	103244
B220-PE	mouse/human	RA3-6B2	Thermo Fisher	12-0452-83
B2M-PE	mouse	A16041A	BioLegend	154504
c-kit-BV421 (CD117)	mouse	2B8	BioLegend	105828
CD11b-APCeF780	mouse	M1/70	Thermo Fisher	47-0112-82
CD11b-BV605	mouse	M1/70	BioLegend	101257
CD127-APCeF780	mouse	A7R34	Thermo Fisher	47-1271-82
CD135-PE	mouse	A2F10	BioLegend	135306
CD138-BV711	mouse	281-2	BioLegend	142519
CD150-PECy7	mouse	TC15-12F12.2	BioLegend	115914
CD19-BUV395	mouse	1D3	BD	563557
CD19-PECy7	mouse	6D5	BioLegend	115520
CD2-PE	mouse	RM2-5	BioLegend	100108
CD23-PECy7	mouse	B3B4	BioLegend	101614
CD34-BV711	mouse	RAM34	BD	751621
CD38-AF700	mouse	90	Thermo Fisher	56-0381-82
CD4-AF700	mouse	RM4-5	BioLegend	100536
CD4-APCeF780	mouse	RM4-5	Thermo Fisher	47-0042-82
CD45-BV605	mouse	30-F11	BioLegend	103139
CD45.1-BUV661	mouse	A20	BD	741517
CD45.1-BV421	mouse	A20	BioLegend	110732
CD45.1-BV711	mouse	A20	BD	747742
CD45.1-RY610	mouse	A20	BD	759388
CD45.2-BUV737	mouse	104	BD	612778
CD45.2-BV605	mouse	104	BioLegend	109841
CD45.2-PE	mouse	104	BioLegend	109808
CD45.2-PECy7	mouse	104	BioLegend	109830
CD8a-AF700	mouse	53-6.7	BioLegend	100730
CD8a-APCeF780	mouse	53-6.7	Thermo Fisher	47-0081-82
CD93-APC	mouse	AA4.1	Thermo Fisher	17-5892-83
CD95-PECy7	mouse	Jo2	BD	557653
CD95-BUV395	mouse	Jo2	BD	740254
CD98-AF647	mouse	RL388	BioLegend	128210
F4/80-APCeF780	mouse	BM8	Thermo Fisher	47-4801-82
FceR1alpha-APCeF780	mouse	MAR-1	Thermo Fisher	47-5898-82
GL7-FITC	mouse	GL7	BD	553666
Gr1-APCeF780	mouse	RB6-8C5	Thermo Fisher	47-5931-82
Gr1-BV605	mouse	RB6-8C5	BioLegend	108440
IgA-BV605	mouse	C10-1	BD	743295
IgD-BV786	mouse	11-26c.2a	BD	563618
IgG1-APC	mouse	A85-1	BD	560089
IgG1-BV605	mouse	A85-1	BD	563285
IgG2a-BV605	mouse	R19-15	BD	564024
IgG2b-BV605	mouse	R12-3	BD	743176
IgG3-BV605	mouse	R40-82	BD	744135
IgK-BV421	mouse	187.1	BD	562888
IgK-BV711	mouse	187.1	BD	742837
IgK-FITC	mouse	187.1	BD	550003
IgL-APC	mouse	RML-42	BioLegend	407306
IgL-BUV737	mouse	R26-46	BD	749385
IgM Fab-FITC	mouse	polyclonal	Jackson Immunoresearch	115-097-020
IgM-BUV661	mouse	II/41	BD	750660
IgMa-APC	mouse	MA-69	BioLegend	408614
IgMa-PE	mouse	DS-1	BD	5553517
IgMb-biotin	mouse	AF6-78	BioLegend	406204
Ly6G (Gr1)-APCeF780	mouse	RB6-8C5	Thermo Fisher	47-5931-82
NK1.1APC-eF780	mouse	PK136	Thermo Fisher	47-5941-82
Sca1-APC	mouse	E13-161.7	BioLegend	122512
TACI-BV421	mouse	8F10	BD	742840
TCRbeta-BUV737	mouse	H57-597	BD	612821
Ter119-APCeF780	mouse	Ter119	Thermo Fisher	47-5921-82
IgM-BUV395	human	G20-12	BD	563903
CD19-PECy7	human	SJ25C1	BioLegend	363011
CD201-PE	human	RCR-401	BioLegend	351904
CD34-APC	human	563	BD	561209
CD38-PECy7	human	HIT2	BioLegend	303516
CD45-BUV395	human	HI30	BD	563792
CD45RA-BV421	human	HI100	BioLegend	304130
CD90-BV711	human	5E10	BioLegend	328140
Human Fc Block	human	N/A	BD	564220
IgK-BV421	human	MHK-49	BioLegend	316518
IgL-APC	human	MHL38	BioLegend	316609
IgD-BV785	human	IA6-2	BioLegend	348241
IgM-BUV395	human	G20-127	BD	563903
IgM-FITC	human	MHM88	BioLegend	314506
anti-idiotype 3BNC117 mouse IgG1/k	human	1F1-2E3	in house (DOI: 10.1038/s41586-018-0531-2)	n/a
anti-idiotype 3BNC117 human IgG1/k	human	1F1-2E3	in house (DOI: 10.1038/s41586-018-0531-2)	n/a
anti-idiotype 10-1074 mouse IgG1/k	human	3A1–4E11	in house (DOI: 10.1038/s41586-018-0531-2)	n/a
anti-idiotype 10-1074 human IgG1/k	human	3A1–4E11	in house (DOI: 10.1038/s41586-018-0531-2)	n/a
Zenon APC human IgG labelling kit	human	n/a	Thermo Fisher	Z25451
Zenon PE human IgG labelling kit	human	n/a	Thermo Fisher	Z25455
Zenon APC mouse IgG1 labelling kit	mouse	n/a	Thermo Fisher	Z25051
Zenon PE mouse IgG1 labelling kit	mouse	n/a	Thermo Fisher	Z25055
anti-Flag-AF488	n/a - synthethic	L5	BioLegend	637317
anti-Flag-APC	n/a - synthethic	L5	BioLegend	637308
anti-Flag-BV421	n/a - synthethic	L5	BioLegend	637322
anti-Flag-PE	n/a - synthethic	L5	BioLegend	637310
anti-Flag-PECy7	n/a - synthethic	L5	BioLegend	637324
Streptavidin-AF647	n/a	n/a	BioLegend	405237
Streptavidin-APC	n/a	n/a	BioLegend	405207
Streptavidin-BV421	n/a	n/a	BD	563259
Streptavidin-BV421	n/a	n/a	BioLegend	405225
Streptavidin-BV711	n/a	n/a	BD	563262
Streptavidin-PE	n/a	n/a	BD	554061
H1-PR8	n/a	n/a	in house (see methods)	n/a
NP-streptavidin-AF594	n/a	n/a	in house (DOI: 10.1016/j.immuni.2023.02.003)	n/a
TM4 core-biotin	n/a	n/a	in house (DOI: 10.1038/ncomms10618)	n/a
RC1-DS-SOSIP-biotin	n/a	n/a	in house (DOI: 10.1038/s41586-019-1250-z)	n/a
NANP-biotin	n/a	NPNANPNANPNANPNANPNANP-Ttds-Lys(Biotin)	custom, JPL peptide	n/a
NVDP-biotin	n/a	NVDPNANPNVDPNANPNVDP-Ttds-Lys(Biotin)	custom, JPL peptide	n/a
Zombie-Aqua	n/a	n/a	BioLegend	423101
Zombie NIR	n/a	n/a	BioLegend	423105
